# Establishing a continuum of cell types in the visual cortex

**DOI:** 10.1101/2025.09.22.677893

**Authors:** Juyoun Yoo, Fangming Xie, Salwan Butrus, Runzhe Xu, Zhiqun Tan, Ryan Gorzek, Parmis Mirshahidi, Elaine Tring, Sanjana Suresh, Jinho Kim, Greg Fleishman, Liming Tan, Dario Ringach, Joshua Trachtenberg, Xiangmin Xu, S. Lawrence Zipursky, Karthik Shekhar, Saumya Jain

## Abstract

The mammalian cerebral cortex is composed of neurons whose properties vary in a continuous fashion rather than falling into discrete cell types. In the mouse visual cortex, excitatory neurons in layer 2 and 3 (L2/3) form such a continuum along cortical depth, patterned by the graded expression of hundreds of genes. Here we sought to understand how this continuum develops and contributes to cortical wiring. Using single-nucleus multiomics (RNA- and ATAC-Seq) and spatial transcriptomics, we show that the L2/3 continuum is established in two phases. During the first postnatal week, a genetically hardwired program establishes a primitive continuum of cell identities spanning the depth of L2/3. The second program, promoted by visual experience, is later superimposed upon the preexisting continuum. This second phase is driven by activity-regulated transcription factors that drive the L2/3 depth-dependent expression of genes linked to synaptic function and plasticity. We show that neurons at different positions along the L2/3 continuum project preferentially to distinct higher visual areas and that visual deprivation disrupts targeting to some higher visual areas while sparing others. Thus, cortical continua emerge through a stepwise process in which genetic programs and sensory experience specify neuronal identity and sculpt intracortical wiring specificity.
