## Supplementary material for "Establishing a continuum of cell types in the visual cortex": Table S1

### Sheet: New data
Omics Assay	Condition	Number of biological samples	Sample (sex)
single-nucleus multiomics (RNA + ATAC)	P6	3	P6a (M & F)	P6b (M)	P6c (M & F)
	P8	3	P8a (M & F)	P8b (M & F)	P8c (M & F)
	P10	2	P10a (M & F)	P10b (M & F)
	P12	3	P12a (M)	P12b (M & F)	P12c (M & F)
	P14	2	P14a (M)	P14b (F)
	P17	2	P17a (M & F)	P17b (M & F)
	P21	2	P21a (M)	P21b (M)
	P12DR*	2	P12DRa (M & F)	P12DRb (M & F)
	P14DR*	2	P14DRa (M & F)	P14DRb (M & F)
	P17DR*	2	P17DRa (M & F)	P17DRb (M & F)
	P21DR*	2	P21DRa (M & F)	P21DRb (M & F)
MERFISH	P8	8	4 animals x 2 coronal sections per animal
	P14	4	2 animals x 2 coronal sections per animal
	P21	5	2 animals with 2 or 3 sections per animal
Projection Assay	Condition	Number of biological samples
EASI-FISH	LM & RL labeling	3
2-photon imaging	LM labeling	5
	LM labeling (DR)	4
	RL labeling	3
	RL labeling (DR)	4
P: postnatal day; NR: normal rearing; DR: dark rearing; M: Male; F: Female; LM: lateromedial; RL: rostrolaterial
For projection assays, each biological sample is one mouse; for the multiome assay, each biological sample contains ~3 mice; for MERFISH, each biological sample is a 2D hemi-brain coronal section.
*DR started at P10

### Sheet: Published data
Data Source	Assay	Brain region	Developmental time points
Cheng et al. 2022; PMID: 35063073	single-nucleus RNA-seq	Mouse somatosensory cortex	P8 ~ P38
Di Bella et al. 2021; PMID: 34163074	single-nucleus RNA-seq	Mouse visual cortex	E10.5 ~ P4
P - Postnatal day; E - Embryonic day
