## Supplementary material for "Establishing a continuum of cell types in the visual cortex": Table S2

### Sheet: Genes
This table contains sexually dimorphic genes ordered by subclass
Genes that are differentially expressed between male and female in the same subclass in more than two conditions are shown.
Gene	Chromosome	Subclass	Conditions	N_condition
Xist	chrX	Astro	P10 P12 P12DR P14DR P17 P17DR P21DR P6 P8	9
Kdm5d	chrY	Astro	P10 P12 P12DR P17 P17DR P21DR P6	7
Uty	chrY	Astro	P10 P12 P17 P17DR P21DR P6 P8	7
Ddx3y	chrY	Astro	P10 P12 P17DR P21DR P8	5
Eif2s3y	chrY	Astro	P10 P14DR P17DR P6	4
Xist	chrX	L2/3	P10 P12 P12DR P14DR P17 P17DR P21DR P6 P8	9
Eif2s3y	chrY	L2/3	P10 P12 P12DR P14DR P17DR P21DR P6 P8	8
Kdm5d	chrY	L2/3	P10 P12DR P14DR P17 P17DR P21DR P6 P8	8
Uty	chrY	L2/3	P10 P12 P12DR P14DR P17DR P21DR P6 P8	8
Ddx3y	chrY	L2/3	P10 P12DR P14DR P17 P17DR P21DR P6	7
Eif2s3y	chrY	L4	P10 P12DR P14DR P17 P17DR P21DR P6 P8	8
Xist	chrX	L4	P10 P12 P12DR P14DR P17 P17DR P6 P8	8
Uty	chrY	L4	P10 P12DR P17 P17DR P21DR P6 P8	7
Kdm5d	chrY	L4	P10 P12DR P17DR P21DR P6 P8	6
Ddx3y	chrY	L4	P12DR P21DR P6 P8	4
Kdm5d	chrY	L5IT	P12 P21DR P6 P8	4
Xist	chrX	L5IT	P10 P12 P21DR P8	4
Ddx3y	chrY	L5IT	P12 P21DR P6 P8	4
Uty	chrY	L5IT	P12 P6 P8	3
Eif2s3y	chrY	L5IT	P12 P6 P8	3
Xist	chrX	L5PT	P10 P12 P21DR P6	4
Eif2s3y	chrY	L5PT	P12 P21DR P6	3
Kdm5d	chrY	L5PT	P12 P21DR P6	3
Ddx3y	chrY	L5PT	P21DR P6	2
Uty	chrY	L5PT	P12 P21DR	2
Xist	chrX	L6CT	P10 P12 P12DR P14DR P17 P17DR P6 P8	8
Kdm5d	chrY	L6CT	P10 P17DR P21DR P6 P8	5
Uty	chrY	L6CT	P10 P12 P17DR P6 P8	5
Ddx3y	chrY	L6CT	P12DR P17 P6 P8	4
Eif2s3y	chrY	L6CT	P17 P21DR P6 P8	4
Xist	chrX	L6IT	P10 P12 P12DR P17 P17DR P6 P8	7
Uty	chrY	L6IT	P10 P12 P17 P17DR P21DR P6 P8	7
Kdm5d	chrY	L6IT	P10 P12DR P17 P21DR P6 P8	6
Eif2s3y	chrY	L6IT	P12 P12DR P17 P17DR P6 P8	6
Ddx3y	chrY	L6IT	P10 P12 P17DR P6 P8	5
Ddx3y	chrY	Micro	P10 P12DR P17DR P21DR	4
Uty	chrY	Micro	P10 P17DR P21DR	3
Xist	chrX	Micro	P10 P12DR P21DR	3
Kdm5d	chrY	Micro	P10 P21DR	2
Tspyl2	chrX	Micro	P10 P21DR	2
Eif2s3y	chrY	Micro	P10 P12DR	2
Eif2s3y	chrY	OD	P17DR P21DR	2
1700112D23Rik	chr3	OD	P17DR P21DR	2
Xist	chrX	OPC	P10 P12 P12DR P14DR P21DR P6 P8	7
Kdm5d	chrY	OPC	P10 P12 P12DR P21DR P6 P8	6
Ddx3y	chrY	OPC	P12 P12DR P21DR P6 P8	5
Eif2s3y	chrY	OPC	P12 P12DR P21DR P6 P8	5
Uty	chrY	OPC	P10 P12DR P21DR P6	4
Nit2	chr16	OPC	P14DR P6	2
Morn2	chr17	OPC	P14DR P21DR	2
Gm15886	chr3	OPC	P14DR P21DR	2
Cables2	chr2	OPC	P21DR P6	2
Gm15396	chr7	OPC	P10 P21DR	2
Bcs1l	chr1	OPC	P21DR P6	2
Xist	chrX	Pvalb	P12 P21DR P6 P8	4
Kdm5d	chrY	Pvalb	P12 P21DR P6 P8	4
Eif2s3y	chrY	Pvalb	P12 P21DR P6 P8	4
Uty	chrY	Pvalb	P12 P21DR P6 P8	4
Ddx3y	chrY	Pvalb	P12 P21DR P6 P8	4

### Sheet: Regions
This table contains sexually dimorphic regions ordered by subclass
Regions that are differentially accessible between male and female in the same subclass in more than two conditions are shown.
Region	Chromosome	Subclass	Conditions	N_condition
chrX:50597046-50597547	chrX	Astro	P10 P12 P17 P17DR P8	5
chrY:1010101-1010602	chrY	Astro	P10 P17 P17DR P21DR P8	5
chrX:50619856-50620357	chrX	Astro	P10 P12 P17DR P21DR P6	5
chrX:75758975-75759476	chrX	Astro	P10 P12 P12DR P17DR P21DR	5
chrX:50614780-50615281	chrX	Astro	P12 P17 P17DR P21DR	4
chrX:50612125-50612626	chrX	Astro	P10 P12 P17DR P8	4
chrX:50560857-50561358	chrX	Astro	P10 P12 P17 P8	4
chrX:75728458-75728959	chrX	Astro	P10 P12 P21DR	3
chrX:75733630-75734131	chrX	Astro	P10 P21DR P8	3
chrX:50605419-50605920	chrX	Astro	P10 P12 P21DR	3
chrX:75749124-75749625	chrX	Astro	P10 P12 P17	3
chrX:50600155-50600656	chrX	Astro	P10 P12 P14DR	3
chrX:50622819-50623320	chrX	Astro	P12 P21DR	2
chr8:79145140-79145641	chr8	Astro	P12DR P17DR	2
chr11:19027132-19027633	chr11	Astro	P12DR P21DR	2
chr17:25813408-25813909	chr17	Astro	P12DR P21DR	2
chr14:62034593-62035094	chr14	Astro	P12DR P17	2
chr18:3280565-3281066	chr18	Astro	P12DR P8	2
chr2:58759449-58759950	chr2	Astro	P12DR P8	2
chr2:145849148-145849649	chr2	Astro	P12DR P14DR	2
chrX:50572114-50572615	chrX	Astro	P12 P21DR	2
chr15:59188255-59188756	chr15	Astro	P12DR P14DR	2
chrX:50576789-50577290	chrX	Astro	P12 P17DR	2
chr7:83036321-83036822	chr7	Astro	P17DR P8	2
chr12:76604441-76604942	chr12	Astro	P10 P17DR	2
chrX:75744275-75744776	chrX	Astro	P12 P8	2
chrX:50590616-50591117	chrX	Astro	P10 P12	2
chrX:50580115-50580616	chrX	Astro	P10 P12	2
chr10:121639480-121639981	chr10	Astro	P6 P8	2
chrX:50611647-50612148	chrX	Astro	P12 P17	2
chrX:50566297-50566798	chrX	Astro	P12 P14DR	2
chr15:8445211-8445712	chr15	Astro	P17 P8	2
chrY:1245516-1246017	chrY	Astro	P12 P6	2
chrX:75758875-75759376	chrX	L2/3	P10 P12 P12DR P21DR P6 P8	6
chrX:50602787-50603288	chrX	L2/3	P10 P17DR P21DR P6 P8	5
chrX:75744266-75744767	chrX	L2/3	P10 P12 P12DR P6 P8	5
chrX:50600175-50600676	chrX	L2/3	P10 P12 P12DR P17 P8	5
chrX:50614784-50615285	chrX	L2/3	P10 P12 P12DR P14DR	4
chrY:1245408-1245909	chrY	L2/3	P12 P17DR P21DR P6	4
chrY:1010101-1010602	chrY	L2/3	P10 P14DR P17DR P6	4
chrX:50599698-50600199	chrX	L2/3	P10 P12DR P6 P8	4
chrX:75729579-75730080	chrX	L2/3	P10 P12DR P6 P8	4
chrX:50590903-50591404	chrX	L2/3	P10 P12DR P6 P8	4
chrY:1086156-1086657	chrY	L2/3	P12 P12DR P17DR P6	4
chrX:50572290-50572791	chrX	L2/3	P12DR P21DR P6 P8	4
chrX:50614303-50614804	chrX	L2/3	P12 P14DR P8	3
chrX:50616934-50617435	chrX	L2/3	P10 P12DR P8	3
chrX:50602344-50602845	chrX	L2/3	P12 P6 P8	3
chrX:50622911-50623412	chrX	L2/3	P10 P6 P8	3
chrX:50607591-50608092	chrX	L2/3	P21DR P6 P8	3
chrX:75733496-75733997	chrX	L2/3	P10 P21DR P6	3
chrX:50611880-50612381	chrX	L2/3	P10 P12 P17DR	3
chrY:872849-873350	chrY	L2/3	P10 P12DR P6	3
chrX:18162796-18163297	chrX	L2/3	P17DR P6 P8	3
chrX:50619858-50620359	chrX	L2/3	P12DR P6 P8	3
chrX:50580130-50580631	chrX	L2/3	P10 P12DR P8	3
chrX:50591383-50591884	chrX	L2/3	P12 P6	2
chrX:50590609-50591110	chrX	L2/3	P12DR P6	2
chrX:75749119-75749620	chrX	L2/3	P12 P21DR	2
chrX:50576683-50577184	chrX	L2/3	P12DR P21DR	2
chrX:94212572-94213073	chrX	L2/3	P10 P8	2
chrX:103481466-103481967	chrX	L2/3	P12 P8	2
chrX:103481821-103482322	chrX	L2/3	P12DR P6	2
chrX:50597040-50597541	chrX	L2/3	P12DR P8	2
chrX:13280437-13280938	chrX	L2/3	P10 P8	2
chrX:18161694-18162195	chrX	L2/3	P10 P6	2
chrX:18162164-18162665	chrX	L2/3	P10 P12	2
chrX:75750261-75750762	chrX	L2/3	P6 P8	2
chrX:75758854-75759355	chrX	L4	P12DR P17 P17DR P21DR P6 P8	6
chrX:50611874-50612375	chrX	L4	P10 P12DR P17 P17DR P21DR P8	6
chrX:50614759-50615260	chrX	L4	P10 P17 P21DR P6 P8	5
chrY:1010156-1010657	chrY	L4	P10 P12DR P17 P6 P8	5
chrX:75733481-75733982	chrX	L4	P10 P12DR P21DR P8	4
chrX:13281370-13281871	chrX	L4	P10 P12DR P6 P8	4
chrY:1245399-1245900	chrY	L4	P17DR P21DR P6 P8	4
chrX:50600160-50600661	chrX	L4	P10 P21DR P6 P8	4
chrY:1086160-1086661	chrY	L4	P12DR P17 P6 P8	4
chrX:50572594-50573095	chrX	L4	P10 P17 P21DR P6	4
chrX:50599690-50600191	chrX	L4	P10 P12DR P6 P8	4
chrX:50605462-50605963	chrX	L4	P10 P6 P8	3
chrX:75749113-75749614	chrX	L4	P10 P21DR P8	3
chrX:50602821-50603322	chrX	L4	P12DR P6 P8	3
chrX:75744266-75744767	chrX	L4	P12DR P6 P8	3
chrX:50591384-50591885	chrX	L4	P12DR P6 P8	3
chrX:50597053-50597554	chrX	L4	P10 P6 P8	3
chrX:50607569-50608070	chrX	L4	P10 P8	2
chrX:94212314-94212815	chrX	L4	P12DR P17DR	2
chrX:103481557-103482058	chrX	L4	P6 P8	2
chrX:50583650-50584151	chrX	L4	P12DR P8	2
chrX:50572114-50572615	chrX	L4	P10 P8	2
chrX:50566308-50566809	chrX	L4	P12DR P8	2
chrX:18162829-18163330	chrX	L4	P10 P17DR	2
chrX:50614790-50615291	chrX	L5IT	P12 P6 P8	3
chrY:1010054-1010555	chrY	L5IT	P21DR P6 P8	3
chrX:103481467-103481968	chrX	L5IT	P12 P6	2
chr14:64752661-64753162	chr14	L5IT	P21DR P8	2
chr11:10142065-10142566	chr11	L5IT	P12 P6	2
chrX:103616717-103617218	chrX	L5IT	P12 P6	2
chrY:872883-873384	chrY	L5IT	P6 P8	2
chr9:87143999-87144500	chr9	L5IT	P6 P8	2
chr17:43306804-43307305	chr17	L5IT	P12 P21DR	2
chr18:46728133-46728634	chr18	L5IT	P12 P21DR	2
chr1:186217931-186218432	chr1	L5IT	P21DR P6	2
chrX:50602807-50603308	chrX	L5IT	P21DR P6	2
chrY:1245506-1246007	chrY	L5PT	P12 P21DR P6	3
chr11:80428278-80428779	chr11	L5PT	P21DR P6	2
chr10:78388539-78389040	chr10	L5PT	P12 P21DR	2
chr13:67399444-67399945	chr13	L5PT	P12 P21DR	2
chr17:76457056-76457557	chr17	L5PT	P12 P21DR	2
chrY:1086150-1086651	chrY	L5PT	P12 P21DR	2
chr6:18031588-18032089	chr6	L5PT	P12 P21DR	2
chr12:7959007-7959508	chr12	L5PT	P10 P21DR	2
chr13:7785154-7785655	chr13	L5PT	P21DR P6	2
chrY:1010119-1010620	chrY	L5PT	P21DR P6	2
chrX:50600175-50600676	chrX	L6CT	P12DR P17 P8	3
chrX:103481462-103481963	chrX	L6CT	P12 P12DR P6	3
chrX:50612120-50612621	chrX	L6CT	P12 P12DR P8	3
chrY:1010151-1010652	chrY	L6CT	P17 P6 P8	3
chrX:50572617-50573118	chrX	L6CT	P10 P8	2
chrX:75758836-75759337	chrX	L6CT	P6 P8	2
chrX:50572094-50572595	chrX	L6CT	P6 P8	2
chrX:75733536-75734037	chrX	L6CT	P6 P8	2
chrX:50599683-50600184	chrX	L6CT	P12 P8	2
chrX:50612091-50612592	chrX	L6IT	P12 P12DR P6 P8	4
chrY:1245414-1245915	chrY	L6IT	P12 P17DR P6 P8	4
chrY:1086152-1086653	chrY	L6IT	P10 P12 P6	3
chrX:75733578-75734079	chrX	L6IT	P12 P6 P8	3
chr9:35523953-35524454	chr9	L6IT	P12 P6	2
chr4:16568640-16569141	chr4	L6IT	P12 P8	2
chrX:18162808-18163309	chrX	L6IT	P12 P17DR	2
chr14:31569229-31569730	chr14	L6IT	P12 P6	2
chrY:1010123-1010624	chrY	L6IT	P6 P8	2
chr5:44908712-44909213	chr5	L6IT	P12 P6	2
chrX:50614785-50615286	chrX	L6IT	P12 P8	2
chr3:96181861-96182362	chr3	L6IT	P12 P8	2
chr10:77116986-77117487	chr10	L6IT	P12 P8	2
chr4:45789168-45789669	chr4	L6IT	P12 P8	2
chr14:118820045-118820546	chr14	L6IT	P12 P8	2
chr5:102946514-102947015	chr5	L6IT	P6 P8	2
chr2:166862385-166862886	chr2	OD	P17DR P21DR	2
chrY:1010060-1010561	chrY	OPC	P12 P14DR P21DR P8	4
chr17:69475232-69475733	chr17	OPC	P14DR P21DR	2
chrY:1245508-1246009	chrY	OPC	P21DR P8	2
chr3:146939578-146940079	chr3	OPC	P21DR P8	2
chr4:49567540-49568041	chr4	OPC	P14DR P21DR	2
chr3:9038237-9038738	chr3	OPC	P14DR P21DR	2
chr7:75370811-75371312	chr7	OPC	P14DR P21DR	2
chr18:70052815-70053316	chr18	OPC	P14DR P21DR	2
chr14:22574910-22575411	chr14	OPC	P14DR P6	2
chr1:74125065-74125566	chr1	OPC	P21DR P8	2
chr14:118843544-118844045	chr14	OPC	P21DR P8	2
chrX:103493497-103493998	chrX	OPC	P12DR P21DR	2
chr15:32433474-32433975	chr15	OPC	P21DR P8	2
chr1:85901852-85902353	chr1	OPC	P12 P6	2
chr14:36653094-36653595	chr14	OPC	P10 P6	2
chr5:43634659-43635160	chr5	OPC	P10 P21DR	2
chr4:59819355-59819856	chr4	OPC	P10 P21DR	2
chr5:5342634-5343135	chr5	OPC	P10 P21DR	2
chr3:80958473-80958974	chr3	OPC	P21DR P6	2
chr2:143062702-143063203	chr2	OPC	P10 P21DR	2
chr10:37072744-37073245	chr10	OPC	P12DR P21DR	2
chr7:60492264-60492765	chr7	OPC	P21DR P6	2
chr2:181722145-181722646	chr2	OPC	P21DR P6	2
chr14:55497206-55497707	chr14	OPC	P21DR P6	2
chr9:83316386-83316887	chr9	OPC	P21DR P6	2
chr11:67965234-67965735	chr11	OPC	P21DR P6	2
chr3:73066083-73066584	chr3	OPC	P21DR P6	2
chr8:111923412-111923913	chr8	OPC	P21DR P6	2
chr7:55986409-55986910	chr7	OPC	P21DR P6	2
chr8:88614807-88615308	chr8	OPC	P21DR P6	2
chr1:134038307-134038808	chr1	OPC	P21DR P6	2
chr8:120300493-120300994	chr8	OPC	P21DR P6	2
chr13:47310558-47311059	chr13	OPC	P21DR P6	2
chrY:1245502-1246003	chrY	Pvalb	P12 P21DR P6 P8	4
chrX:75744252-75744753	chrX	Pvalb	P12 P21DR P8	3
chrY:872822-873323	chrY	Pvalb	P12 P21DR P8	3
chr5:18292642-18293143	chr5	Pvalb	P12 P8	2
chr2:52811609-52812110	chr2	Pvalb	P12 P21DR	2
chr16:43979084-43979585	chr16	Pvalb	P21DR P6	2
chrY:1010144-1010645	chrY	Pvalb	P21DR P6	2
chr13:112998722-112999223	chr13	Pvalb	P21DR P8	2
chr9:84569426-84569927	chr9	Pvalb	P21DR P8	2
chr4:132178465-132178966	chr4	Pvalb	P21DR P8	2
chr14:75876219-75876720	chr14	Pvalb	P21DR P8	2
chr17:46591372-46591873	chr17	Pvalb	P12 P21DR	2
chr1:121798422-121798923	chr1	Pvalb	P12 P21DR	2
chr16:34745016-34745517	chr16	Pvalb	P12 P21DR	2
chrX:105069898-105070399	chrX	Pvalb	P6 P8	2
chr9:97813094-97813595	chr9	Pvalb	P21DR P6	2
